# Bacterial Sphingolipids Exacerbate Colitis by Inhibiting ILC3-derived IL-22 Production

**DOI:** 10.1101/2023.09.05.555400

**Authors:** Bin Bao, Youyuan Wang, Pavl Boudreau, Xinyang Song, Meng Wu, Xi Chen, Izabel Patik, Ying Tang, Jodie Ouahed, Amit Ringel, Jared Barends, Chuan Wu, Emily Balskus, Jay Thiagarajah, Jian Liu, Michael R. Wessels, Wayne Lencer, Dennis L. Kasper, Dingding An, Bruce Horwitz, Scott B. Snapper

**Author notes:** Correspondence: Bin Bao or Scott B. Snapper Boston Children’s Hospital, and Harvard Medical School, Boston, MA, 02115.

## Abstract

Commensal bacteria of the Bacteroidetes phylum are the primary producers of sphingolipids in the gut lumen. These lipids serve dual roles as bacterial virulence factors and regulators of the host mucosal immune system, including regulatory T cells and invariant natural killer T cells (iNKT). Sphingolipid composition is significantly altered in fecal samples of patients with inflammatory bowel disease (IBD). However, the specific mechanisms by which bacterial sphingolipids modulate mucosal homeostasis and regulate intestinal inflammation remain unclear. In this study, we investigated the impact of bacterial sphingolipids on intestinal inflammation by mono-colonizing mice with *Bacteroides fragilis* strains that either express or lack sphingolipids during DSS-induced colitis. We discovered that *B. fragilis* sphingolipids exacerbate intestinal inflammation. Mice mono-colonized with *B. fragilis* lacking sphingolipids exhibited less severe DSS-induced colitis. This amelioration of colitis was associated with increased production of interleukin-22 (IL-22) by innate lymphoid cell type 3 (ILC3). Consistent with the inhibitory effect of sphingolipids on IL-22 production, mice colonized with *B. fragilis* lacking sphingolipids showed enhanced epithelial STAT3 activity, intestinal cell proliferation, and antimicrobial peptide production following DSS treatment compared to those colonized with *B. fragilis* producing sphingolipids. Additionally, colitis severity in mice colonized with *B. fragilis* lacking sphingolipids was exacerbated upon IL-22 blockade. Furthermore, our study reveals that bacterial sphingolipids restrict epithelial IL-18 production following DSS treatment and interfere with IL-22 production by a subset of ILC3 cells expressing both the interleukin-18 receptor (IL-18R) and major histocompatibility complex class II (MHC II). These findings indicate that *B. fragilis*-derived sphingolipids exacerbate mucosal inflammation by impeding epithelial IL-18 expression, resulting in compromised production of IL-22 by ILC3 cells.

**Highlights:**

1. *B. fragilis*-derived sphingolipids exacerbate DSS-induced colitis in mono-colonized C57BL/6 mice.
2. *B. fragilis*-derived sphingolipids constrain ILC3-derived IL-22, leading to reduced colonic epithelial cell proliferation and compromised barrier function.
3. *B. fragilis*-derived sphingolipids restrict epithelial NLRC4 inflammasome activation and IL-18 secretion.
4. *B. fragilis*-derived sphingolipids modulate IL-22 production by IL18R^+^ MHC II^+^ ILC3s.
