## supplementary Table-1--RNA seq results-Differentially expressed genes in colonic epithelial cells from DSS-treated BFWT and BFdeltaSPT mice for "Bacterial Sphingolipids Exacerbate Colitis by Inhibiting ILC3-derived IL-22 Production"

### Sheet: BFSPT_DSS_vs_BFWT_DSS
gene	baseMean	log2FoldChange	lfcSE	stat	pvalue	padj
Reg3b	7292.44	3.00737	0.543123	5.53717	3.07393e-08	3.72474e-06
Mmp13	18.8991	2.73229	0.625659	4.36705	1.25936e-05	0.000699099
Nos2	23.589	2.70534	0.570904	4.73869	2.15099e-06	0.00015245
Dbp	220.117	2.20397	0.244155	9.02693	1.76561e-19	1.80878e-16
Gm129	57.7286	2.15007	0.382466	5.62159	1.89207e-08	2.3957e-06
Ms4a18	23.0184	2.04202	0.587012	3.47866	0.00050392	0.015558
Reg3g	2292.57	2.0212	0.436082	4.6349	3.57103e-06	0.000233964
Akr1c18	57.5116	2.01808	0.354162	5.69819	1.21089e-08	1.58669e-06
Ifit2	31.6107	1.98072	0.463646	4.27204	1.93689e-05	0.0010105
Gm12250	27.0639	1.97943	0.558561	3.54381	0.000394388	0.0128822
Iigp1	73.0151	1.94383	0.398635	4.87623	1.08133e-06	8.28949e-05
Cubn	92.5118	1.89095	0.379043	4.98873	6.07766e-07	4.99921e-05
Hspa1a	131.092	1.86503	0.524564	3.55538	0.000377435	0.0124731
Scn2b	52.3251	1.85899	0.384837	4.83057	1.3614e-06	9.96209e-05
Rpph1	32.4825	1.78932	0.559977	3.19534	0.00139664	0.0347434
Gm7092	29.2847	1.72126	0.520588	3.30638	0.000945082	0.0256013
Enpep	426.033	1.6945	0.258105	6.56515	5.19797e-11	1.2463e-08
Slc7a9	184.988	1.55963	0.26158	5.96234	2.48656e-09	4.24561e-07
Saa3	94.5171	1.46067	0.320277	4.56065	5.09949e-06	0.000319257
Lgr5	161.207	1.45868	0.24312	5.99982	1.97532e-09	3.4781e-07
Tifa	387.266	1.40459	0.160283	8.7632	1.89789e-18	1.52767e-15
Cps1	123.517	1.34369	0.301079	4.46293	8.08457e-06	0.00047699
Smoc2	339.113	1.31199	0.162743	8.06173	7.52236e-16	4.03664e-13
Tef	192.331	1.30357	0.208658	6.24738	4.17405e-10	7.97244e-08
Nckap5	66.2818	1.20218	0.344428	3.49036	0.000482374	0.0150162
Sstr1	268.605	1.19761	0.191567	6.25166	4.06113e-10	7.89049e-08
Tnf	55.9524	1.17661	0.340993	3.45053	0.000559486	0.0168579
Pole	66.7636	1.15931	0.327527	3.53958	0.000400771	0.0130119
Rbp2	250.151	1.1483	0.225728	5.08709	3.63597e-07	3.17626e-05
Hist1h4d	55.3296	1.14661	0.362434	3.16365	0.00155804	0.0378395
Mafb	215.153	1.12816	0.216136	5.21965	1.79262e-07	1.74147e-05
2010002M12Rik	103.789	1.11058	0.307145	3.61581	0.000299414	0.0103818
Prap1	288.934	1.1072	0.190236	5.82012	5.8807e-09	8.95536e-07
Usp2	341.094	1.10599	0.188611	5.86387	4.52198e-09	7.07753e-07
Gm8909	109.321	1.10324	0.339533	3.24929	0.00115694	0.0298343
Sis	244.4	1.0836	0.247138	4.38459	1.16204e-05	0.000654753
Nrep	323.645	1.06736	0.162736	6.55885	5.42233e-11	1.27301e-08
Duoxa2	90.6821	1.00599	0.298743	3.36742	0.000758742	0.0214831
Gnb1	2718.21	0.995488	0.313822	3.17214	0.00151318	0.0369695
Irgm2	139.029	0.981717	0.261524	3.75383	0.000174155	0.00654182
Ifitm3	79.9945	0.976883	0.27631	3.53545	0.000407076	0.0131442
Aldh1a1	1848.26	0.973373	0.115652	8.41641	3.88184e-17	2.5732e-14
Mt2	907.638	0.960355	0.131864	7.28292	3.26659e-13	1.31469e-10
Slc13a1	556.258	0.956304	0.178807	5.34825	8.88103e-08	9.18168e-06
0610005C13Rik	305.145	0.946962	0.16436	5.7615	8.33674e-09	1.22009e-06
Acaa1b	186.318	0.945674	0.212929	4.44126	8.94331e-06	0.000519495
Rgcc	125.567	0.943653	0.250152	3.77232	0.000161735	0.00613665
Per3	279.537	0.940956	0.202597	4.64447	3.40953e-06	0.00022469
Hkdc1	1143.64	0.938193	0.10603	8.84835	8.88254e-19	7.69979e-16
Slc2a5	125.862	0.93797	0.275697	3.40218	0.000668515	0.0194664
Gcg	739.057	0.932919	0.132477	7.0421	1.89359e-12	6.88352e-10
Ifi47	134.705	0.925065	0.258545	3.57797	0.00034627	0.0116873
Mir5109	502.362	0.909205	0.14371	6.32665	2.50541e-10	5.32708e-08
Ostm1	135.115	0.891535	0.240545	3.70632	0.000210296	0.007665
Nr1d2	391.528	0.886953	0.15978	5.55108	2.83909e-08	3.47757e-06
Far2	147.893	0.884893	0.216719	4.08313	4.44334e-05	0.00207768
Tnfsf10	132.78	0.881241	0.271318	3.248	0.00116218	0.029901
Kif2c	109.499	0.878156	0.25704	3.41642	0.000634499	0.0186202
Snhg3	85.8863	0.873378	0.275779	3.16695	0.00154049	0.0374941
Cyp2d26	777.329	0.872544	0.125798	6.93605	4.03207e-12	1.33639e-09
Ces2b	128.809	0.866957	0.251607	3.44568	0.000569632	0.017086
Osbpl1a	94.6106	0.865132	0.268175	3.226	0.00125533	0.0319331
Apol10a	2131.91	0.861155	0.104706	8.22454	1.95945e-16	1.18546e-13
Fads1	115.457	0.855155	0.240053	3.56236	0.000367529	0.0122535
Cirbp	439.038	0.842959	0.162706	5.18088	2.20839e-07	2.07386e-05
Egr2	731.219	0.830946	0.141266	5.88215	4.04973e-09	6.42767e-07
Tsku	233.469	0.826277	0.20308	4.06872	4.72716e-05	0.00218321
Tgm2	348.221	0.820071	0.149103	5.50002	3.79745e-08	4.36668e-06
Zfp131	160.07	0.81774	0.218512	3.7423	0.000182342	0.0068266
Cnn3	267.97	0.806585	0.183324	4.39978	1.08361e-05	0.000616725
Socs3	226.462	0.792913	0.175476	4.51865	6.22347e-06	0.000378208
St3gal4	2731.54	0.790274	0.119891	6.5916	4.35115e-11	1.06594e-08
Ccdc116	137.764	0.767463	0.239066	3.21025	0.00132618	0.0333079
Mt1	4490.61	0.742967	0.110986	6.69423	2.16815e-11	5.68207e-09
Afap1l1	142.218	0.739534	0.21464	3.44546	0.000570089	0.017086
Slc6a4	137.442	0.738878	0.210586	3.50868	0.000450335	0.0142551
Tk1	171.663	0.735819	0.206776	3.55853	0.000372937	0.0123607
Pde8b	280.006	0.732951	0.164841	4.44642	8.73147e-06	0.000512474
Saa1	11099.7	0.732917	0.21562	3.39912	0.000676038	0.0195983
Slc3a1	475.761	0.729394	0.140781	5.18107	2.20621e-07	2.07386e-05
G2e3	160.05	0.723627	0.221447	3.26772	0.00108416	0.0285452
Ntrk2	193.553	0.718272	0.190291	3.7746	0.000160268	0.00610155
Slc51a	1425.25	0.713608	0.103046	6.92511	4.35638e-12	1.40263e-09
Rasa3	314.44	0.707585	0.155635	4.54644	5.45605e-06	0.000337825
Lig1	233.344	0.703571	0.189296	3.71677	0.000201785	0.00740687
Casp4	182.709	0.696824	0.204554	3.40656	0.000657871	0.019256
Cdo1	228.927	0.692562	0.186894	3.70564	0.000210857	0.007665
Tap1	265.8	0.691121	0.183978	3.75654	0.000172279	0.00649301
Prc1	218.997	0.68944	0.194397	3.54655	0.000390306	0.0127859
Gadd45b	164.523	0.684837	0.220689	3.10318	0.0019145	0.0443009
Trim15	223.346	0.6847	0.205802	3.32699	0.000877897	0.0242476
Tpx2	217.054	0.681505	0.19376	3.51727	0.000436011	0.0138797
Mcc	203.021	0.679703	0.190669	3.56483	0.000364091	0.0121749
Slc40a1	1691.56	0.678613	0.111157	6.105	1.02798e-09	1.86843e-07
Ncapg2	150.703	0.675934	0.21937	3.08125	0.00206131	0.0468324
Rbmx	283.545	0.668206	0.163648	4.0832	4.44202e-05	0.00207768
Rassf4	254.645	0.664958	0.17518	3.79586	0.000147132	0.00569771
Slc25a25	791.231	0.662731	0.130379	5.0831	3.71324e-07	3.19423e-05
Card14	179.565	0.659467	0.196082	3.36322	0.000770382	0.0217036
Alpi	616.778	0.656833	0.147822	4.44342	8.85403e-06	0.000516974
Sox6	197.313	0.656534	0.207705	3.1609	0.00157283	0.0380349
Ugt2b5	418.075	0.651939	0.150182	4.34099	1.41844e-05	0.00077594
Sorbs2	335.14	0.651138	0.154917	4.20313	2.63254e-05	0.00131266
Pbld2	275.712	0.643211	0.183306	3.50895	0.000449882	0.0142551
Abca12	240.837	0.642059	0.206635	3.10721	0.0018886	0.043914
Tgfbi	255.978	0.632223	0.199334	3.17167	0.00151565	0.0369695
Amn	250.602	0.622088	0.203553	3.05615	0.00224197	0.0497338
Syncrip	258.906	0.620514	0.177268	3.50043	0.000464511	0.014581
Gcnt4	197.905	0.618695	0.199484	3.10148	0.00192553	0.0444648
Top2a	695.016	0.612651	0.136243	4.49674	6.90022e-06	0.00041361
Ddx3y	333.206	0.610309	0.18602	3.28087	0.00103486	0.0277787
Cyp4b1	1487.17	0.608283	0.113149	5.37592	7.61919e-08	8.02436e-06
Wdr6	224.652	0.606406	0.193497	3.13393	0.00172485	0.0410937
Slc16a5	1841.61	0.602905	0.109006	5.53091	3.18568e-08	3.81909e-06
Sord	773.784	0.590279	0.126283	4.67424	2.95041e-06	0.000196735
Aldh1b1	4083.93	0.588496	0.0857387	6.86383	6.70367e-12	2.09844e-09
Tubb5	1791.87	0.583791	0.102408	5.70065	1.19352e-08	1.58232e-06
Nfkbiz	962.63	0.583758	0.106809	5.46543	4.6179e-08	5.15239e-06
Nqo1	480.115	0.583623	0.138593	4.21106	2.54175e-05	0.00127302
Pdk4	524.338	0.574692	0.129466	4.43893	9.04079e-06	0.000522465
Prr15	319.143	0.567532	0.173046	3.27966	0.00103931	0.0277787
Rbl1	300.157	0.560593	0.16353	3.42808	0.000607866	0.0179791
Fmo5	586.323	0.552514	0.145898	3.78698	0.000152491	0.00586492
Ly75	276.119	0.55242	0.170421	3.24151	0.001189	0.0304519
Cyp4f14	2561.42	0.550221	0.111065	4.95405	7.26827e-07	5.80894e-05
Hnrpdl	638.888	0.549173	0.121558	4.51779	6.24893e-06	0.000378208
Dnajb9	437.588	0.546354	0.137882	3.96247	7.41796e-05	0.00317844
Kcnq1	966.841	0.542173	0.107425	5.047	4.4879e-07	3.77419e-05
Ugdh	8966.7	0.540422	0.0761371	7.09801	1.26569e-12	4.75436e-10
Kif11	324.228	0.53805	0.168346	3.19609	0.00139304	0.0347305
Gpd1	443.41	0.532691	0.155261	3.43093	0.000601518	0.0178852
Tbc1d1	284.266	0.532506	0.166067	3.20658	0.00134324	0.033563
Car4	6142.59	0.532144	0.112861	4.71505	2.41654e-06	0.000168099
Mier1	1210.73	0.529308	0.110331	4.79746	1.6069e-06	0.000116827
Rrm1	427.871	0.525812	0.154907	3.39438	0.00068784	0.019875
Irf8	976.918	0.524652	0.114933	4.56484	4.9988e-06	0.000316176
Gpx2	2132.21	0.524239	0.103083	5.08558	3.66511e-07	3.17709e-05
Ripk3	316.781	0.521808	0.157248	3.31838	0.000905424	0.0247051
Dmbt1	51387.5	0.520488	0.0800164	6.50476	7.78172e-11	1.75384e-08
Mir22hg	275.733	0.519562	0.16674	3.116	0.00183324	0.0429497
Rnf43	387.822	0.519265	0.1483	3.50145	0.000462737	0.0145659
Pm20d1	466.089	0.517038	0.159996	3.23156	0.00123116	0.0314601
Epb4.1l3	1093.22	0.516797	0.110356	4.683	2.82712e-06	0.000191921
Ugt1a6a	365.94	0.516165	0.157904	3.26886	0.00107982	0.0285452
Edn1	739.483	0.510399	0.119617	4.26694	1.9817e-05	0.00102912
Cd44	604.291	0.506721	0.12308	4.11699	3.83852e-05	0.0018329
Akr1c14	1536.83	0.502465	0.103316	4.8634	1.15385e-06	8.72667e-05
Dek	388.308	0.499537	0.141622	3.52725	0.0004199	0.0134428
Mcm6	692.192	0.499471	0.139512	3.58012	0.000343432	0.011657
Ncapd2	386.333	0.488003	0.150174	3.24958	0.00115575	0.0298343
Pdzd3	319.38	0.487216	0.158846	3.06723	0.00216055	0.0483079
Aqp1	1472.58	0.48443	0.101985	4.75	2.03412e-06	0.000145079
Sgk2	561.528	0.483203	0.144865	3.33554	0.000851332	0.0236297
Rtn4	387.491	0.482555	0.15454	3.12251	0.00179314	0.0423624
Nucks1	580.29	0.481232	0.138979	3.46263	0.00053492	0.0161609
Mgst1	997.76	0.477579	0.109785	4.35015	1.36046e-05	0.000747856
Ces2c	1031.98	0.470301	0.118405	3.97196	7.12837e-05	0.0030896
Xrn2	592.545	0.468502	0.123896	3.78142	0.000155938	0.0059771
Dnmt1	467.298	0.465937	0.142563	3.2683	0.00108197	0.0285452
Pmaip1	846.1	0.465849	0.123009	3.78713	0.000152399	0.00586492
Eci2	463.422	0.464974	0.138715	3.35201	0.00080228	0.022434
Pgm2	1021.66	0.464817	0.114541	4.0581	4.94745e-05	0.00226637
2210404O07Rik	2177.86	0.460835	0.0952077	4.84032	1.29631e-06	9.61062e-05
Pdxk	548.507	0.460167	0.135638	3.39261	0.000692292	0.0199016
Daglb	434.03	0.45694	0.140744	3.24659	0.00116796	0.0299812
Lbr	973.513	0.455964	0.118479	3.84847	0.00011886	0.00478367
Prpsap1	2167.4	0.454792	0.091633	4.96319	6.93463e-07	5.58188e-05
Naaladl1	1643.72	0.4545	0.136355	3.33321	0.000858515	0.0237705
Dpep1	3030.06	0.453878	0.0937983	4.83887	1.30579e-06	9.61764e-05
Cd38	1918.49	0.452881	0.103674	4.3683	1.25217e-05	0.000698549
Gpt	443.702	0.452023	0.146946	3.07611	0.00209721	0.0475523
Cyp2c65	2591.27	0.451388	0.100999	4.46924	7.84986e-06	0.000465579
Ifrd1	965.102	0.446242	0.122481	3.64334	0.000269123	0.0094478
Mthfd1	699.596	0.444276	0.121908	3.64436	0.000268062	0.00943996
Aldh9a1	844.069	0.442007	0.120423	3.67046	0.000242117	0.00860699
Neu1	2911.34	0.435926	0.0911062	4.78481	1.71149e-06	0.000123634
Cndp2	1325.82	0.432962	0.117869	3.67324	0.000239491	0.00854058
Mbnl1	1129.7	0.432371	0.111122	3.89094	9.98554e-05	0.00413702
H2-T3	601.66	0.431578	0.125888	3.42826	0.000607455	0.0179791
Slc26a3	6306.11	0.431413	0.113308	3.80742	0.000140423	0.00549108
Ovol1	526.732	0.430937	0.132412	3.2545	0.0011359	0.0296307
Tns4	1653.34	0.425333	0.102073	4.16695	3.08703e-05	0.00152499
Ppara	521.92	0.423127	0.136851	3.09188	0.00198893	0.0454631
Fus	748.817	0.416071	0.117719	3.53445	0.000408622	0.0131565
Errfi1	3098.31	0.415045	0.0887305	4.67759	2.90261e-06	0.000195865
Tm7sf3	546.856	0.414687	0.127216	3.25972	0.00111523	0.0292284
Cdk4	785.898	0.413308	0.116369	3.5517	0.000382756	0.0126119
Irf1	1365.24	0.411254	0.100454	4.09394	4.24098e-05	0.00199965
Qdpr	1212.18	0.408505	0.102536	3.98403	6.77556e-05	0.00295945
1810065E05Rik	9657.54	0.406091	0.080073	5.07151	3.9467e-07	3.34402e-05
Lin7c	1794.51	0.400455	0.0992667	4.03413	5.48046e-05	0.00247037
Idh1	2126.2	0.39899	0.0939213	4.24813	2.15559e-05	0.00110368
Ces2e	3020.94	0.398507	0.0961224	4.14583	3.38586e-05	0.00165174
Tax1bp1	3808.12	0.39782	0.0887013	4.48493	7.29366e-06	0.00043488
Pik3r2	594.037	0.3948	0.125634	3.14246	0.00167535	0.0401691
Hmgcr	1421.29	0.389501	0.12485	3.11975	0.00181007	0.042673
Nr1h4	1240.26	0.388552	0.101494	3.82834	0.000129011	0.00515543
Shmt1	567.604	0.385876	0.122785	3.14271	0.00167394	0.0401691
Stk17b	869.048	0.379611	0.119025	3.18933	0.00142604	0.0353966
Lgals9	877.381	0.378875	0.111669	3.39285	0.000691698	0.0199016
Me2	1587.43	0.378458	0.117666	3.21637	0.00129822	0.0328636
2310044G17Rik	1590.78	0.372247	0.107405	3.46583	0.0005286	0.0160956
Maoa	5703.43	0.370734	0.0995647	3.72355	0.000196445	0.00723443
Lypla1	1089.15	0.369418	0.109303	3.37977	0.000725477	0.0206449
Ncl	1488.67	0.369293	0.101879	3.62482	0.000289164	0.0100574
Hmgcs1	2180.73	0.365912	0.119354	3.06577	0.0021711	0.0484477
Abcb1a	3147.65	0.363224	0.0878008	4.13691	3.52014e-05	0.00169524
Osr2	2301.76	0.360183	0.0908381	3.96511	7.3361e-05	0.00315536
Car12	1160.73	0.348777	0.107074	3.25734	0.00112461	0.0294043
Mapk6	932.836	0.347563	0.106835	3.25328	0.00114081	0.0296414
Brd2	2082.63	0.346208	0.10421	3.32222	0.000893048	0.0245529
Acox1	3382.07	0.345071	0.0923581	3.73623	0.000186801	0.00692155
Dbi	2285.03	0.344688	0.0895406	3.84952	0.00011835	0.00478023
Papss2	4061.39	0.343383	0.10561	3.25141	0.00114834	0.0297485
Slc20a1	2561.87	0.342937	0.102062	3.36009	0.000779169	0.0218964
Plcb3	4077.12	0.341442	0.086726	3.93702	8.25005e-05	0.00350829
Slc6a14	6844.43	0.336191	0.0851444	3.94848	7.86499e-05	0.00335722
Ugt2b34	3198.06	0.33137	0.086654	3.82406	0.000131274	0.00522732
Ugt1a1	986.923	0.329422	0.106774	3.08524	0.00203386	0.0463021
Wsb1	1678.9	0.328152	0.0968339	3.38882	0.000701953	0.020128
Entpd5	3069.45	0.325643	0.0843485	3.86069	0.000113066	0.00459979
Vdr	4603.02	0.315279	0.0828216	3.80672	0.000140822	0.00549108
Cbr1	1907.15	0.303424	0.0925756	3.27758	0.00104703	0.0278935
Akr1c19	2988.17	0.299769	0.087258	3.43543	0.000591614	0.0176373
Cyb5b	3553.77	0.295726	0.084624	3.49458	0.0004748	0.0148214
Stard4	1957.77	0.29532	0.09626	3.06794	0.00215543	0.0482893
Arl6ip1	1715.14	0.29171	0.0938662	3.10772	0.00188537	0.043914
Slc25a10	2643.46	0.291547	0.0930193	3.13426	0.00172288	0.0410937
Mettl7b	3500.39	0.290266	0.0827651	3.5071	0.000453011	0.0142997
Golm1	5831.28	-0.243351	0.0777707	-3.12909	0.0017535	0.0416882
Xbp1	2471.96	-0.269612	0.084731	-3.18197	0.00146275	0.0359122
Gfpt1	2243.42	-0.277	0.0895762	-3.09233	0.0019859	0.0454631
Ckmt1	10464.6	-0.293279	0.0764919	-3.83412	0.000126015	0.00505362
Pdia6	1733.65	-0.311709	0.0920357	-3.38683	0.000707052	0.0202228
Tspo	1291.2	-0.311883	0.0971996	-3.20869	0.00133341	0.0333916
Tagln2	2527.9	-0.313435	0.0873133	-3.58977	0.000330965	0.011302
Anxa2	5775.11	-0.326781	0.0927541	-3.52309	0.000426551	0.013617
Krt18	4997.15	-0.328505	0.0869726	-3.77711	0.000158661	0.00606086
Acp5	1971.82	-0.329633	0.0896266	-3.67785	0.000235212	0.00841463
Smim14	1890.07	-0.334048	0.0892973	-3.74086	0.000183395	0.0068433
Crip1	10986.7	-0.338538	0.0927396	-3.65042	0.000261816	0.00924893
Plec	4098.36	-0.340184	0.0950799	-3.57788	0.000346397	0.0116873
Krt7	1309.79	-0.340373	0.11075	-3.07335	0.00211669	0.04778
Fblim1	1007.63	-0.343104	0.110479	-3.1056	0.00189894	0.0440312
Rab3d	1477.53	-0.344579	0.0994492	-3.46488	0.000530473	0.0160956
Slc17a4	1304.31	-0.348953	0.103087	-3.38504	0.000711689	0.0203039
Slc17a9	890.72	-0.35958	0.112823	-3.1871	0.00143707	0.0354546
Mfsd6	793.464	-0.364525	0.114395	-3.18654	0.00143987	0.0354546
Gale	2492.11	-0.365654	0.0883633	-4.13808	3.5023e-05	0.00169388
Tgoln1	4153.39	-0.372555	0.0875208	-4.25676	2.07407e-05	0.00106725
Selm	675.574	-0.374673	0.122553	-3.05723	0.00223395	0.0496535
Kcnk1	1121.51	-0.37622	0.104451	-3.60187	0.000315938	0.0109212
Stim1	1203.7	-0.37625	0.102127	-3.68412	0.00022949	0.00826237
Pdlim1	1370.19	-0.380551	0.115182	-3.30391	0.000953474	0.0257667
S100a10	3125.64	-0.381379	0.0944663	-4.0372	5.40932e-05	0.00245797
Tmbim1	1520.57	-0.381482	0.0977664	-3.90198	9.54103e-05	0.00399695
Gnas	3249.62	-0.38217	0.107103	-3.56824	0.000359392	0.0120536
Fam174b	717.699	-0.385883	0.119973	-3.21643	0.00129795	0.0328636
Golph3l	2335.72	-0.388089	0.0966935	-4.0136	5.97996e-05	0.00265308
Myo1c	780.69	-0.388765	0.121963	-3.18758	0.00143468	0.0354546
Itih5	924.948	-0.389789	0.108482	-3.59311	0.000326757	0.0111922
Stard10	1142.95	-0.391922	0.109691	-3.57295	0.000352981	0.0118739
Krt19	36293	-0.392217	0.0857386	-4.57456	4.77213e-06	0.000303826
Tprn	1322.96	-0.3951	0.110988	-3.55984	0.000371074	0.0123352
C77080	899.458	-0.397253	0.117729	-3.37431	0.000740013	0.0210056
Hspa8	1570.12	-0.397476	0.121936	-3.2597	0.00111529	0.0292284
Cd177	1779.76	-0.401022	0.10191	-3.93508	8.31702e-05	0.00352348
St6galnac6	3846.88	-0.401179	0.0820993	-4.8865	1.02642e-06	7.97706e-05
Txndc5	2810.36	-0.40271	0.111838	-3.60085	0.000317179	0.0109306
Foxp1	746.03	-0.403778	0.115817	-3.48634	0.000489687	0.0151874
Id1	2853.33	-0.403829	0.10318	-3.91385	9.08376e-05	0.00383389
Hnf4a	3382.56	-0.404734	0.0831622	-4.8668	1.13422e-06	8.63614e-05
5330417C22Rik	3149.57	-0.404875	0.10405	-3.89117	9.97608e-05	0.00413702
Mob2	495.962	-0.40622	0.129132	-3.14578	0.00165644	0.0398856
Pde9a	891.032	-0.407217	0.124105	-3.28122	0.00103358	0.0277787
Sfn	1033.17	-0.409722	0.115777	-3.53888	0.000401823	0.0130119
Nans	2131.08	-0.413177	0.0943681	-4.37835	1.19579e-05	0.000670415
Stk25	2250.03	-0.413615	0.102785	-4.02406	5.72024e-05	0.00254788
Pllp	1570.19	-0.414348	0.0957102	-4.32919	1.49657e-05	0.000810813
Pdia5	711.451	-0.416341	0.120974	-3.44157	0.000578342	0.0172874
Grb7	1411.94	-0.421016	0.106049	-3.97002	7.18656e-05	0.00310289
Gcnt3	5317.51	-0.423174	0.0866838	-4.88182	1.05113e-06	8.11313e-05
Tspan1	12830.5	-0.423382	0.0831458	-5.09205	3.54218e-07	3.11851e-05
Slc35c1	2667.38	-0.425475	0.0908056	-4.68555	2.79204e-06	0.000190688
Il13ra1	678.363	-0.42875	0.125483	-3.41681	0.000633585	0.0186202
Cela1	859.592	-0.432412	0.122164	-3.5396	0.00040074	0.0130119
Mboat1	2401.77	-0.433506	0.108153	-4.00826	6.11689e-05	0.00270319
Ppif	1367.12	-0.433515	0.101682	-4.26344	2.01305e-05	0.0010406
Sel1l3	895.13	-0.433723	0.111055	-3.90547	9.40425e-05	0.00395435
Ctsh	439.27	-0.445561	0.145109	-3.07052	0.00213684	0.048064
Smim6	1099.69	-0.447504	0.105364	-4.24721	2.16446e-05	0.00110368
Gas2l1	493.132	-0.45098	0.145793	-3.09329	0.00197949	0.0454554
St3gal6	449.468	-0.451801	0.144418	-3.12842	0.00175748	0.0416947
Smagp	588.475	-0.453378	0.13825	-3.27941	0.00104025	0.0277787
Ly6a	607.063	-0.456423	0.144322	-3.16252	0.00156409	0.0379047
Flnb	2606.36	-0.457097	0.100156	-4.56386	5.02223e-06	0.000316176
Ern2	1604.2	-0.459406	0.113527	-4.04665	5.19552e-05	0.00237038
Hes6	749.988	-0.460964	0.124921	-3.69005	0.000224207	0.0081241
Atp10b	1467.18	-0.461586	0.104514	-4.41649	1.00318e-05	0.00057678
C1galt1c1	575.099	-0.46826	0.139825	-3.34891	0.000811314	0.0225746
Gsdmc2	704.215	-0.470132	0.127493	-3.68751	0.000226463	0.00817952
Hist1h1c	1575.28	-0.476038	0.11488	-4.14378	3.41632e-05	0.00165942
Gne	4749.18	-0.482532	0.0852384	-5.66097	1.5052e-08	1.94967e-06
Rassf6	490.561	-0.48271	0.145586	-3.31563	0.000914366	0.0248889
Kif13b	527.426	-0.486474	0.144624	-3.36372	0.000768996	0.0217036
Fam108c	473.142	-0.490741	0.148319	-3.30868	0.000937362	0.0254533
Mcf2l	629.137	-0.494057	0.132198	-3.73725	0.000186044	0.00691925
Capg	362.456	-0.494244	0.158022	-3.12769	0.00176186	0.0417109
Ppm1h	511.012	-0.496768	0.136892	-3.6289	0.000284632	0.00996122
B3galt5	2139.67	-0.497579	0.0902964	-5.51051	3.57804e-08	4.20009e-06
Pla2g10	745.257	-0.497624	0.116464	-4.27277	1.93063e-05	0.0010105
Capn2	577.595	-0.497788	0.120713	-4.12375	3.72755e-05	0.00178748
Hsd11b2	2484.16	-0.498791	0.0874315	-5.70493	1.16392e-08	1.58027e-06
Scnn1a	686.944	-0.501311	0.130169	-3.85124	0.000117521	0.00476382
Ttc39a	1009.98	-0.502138	0.103668	-4.84372	1.2743e-06	9.50996e-05
B3gnt3	2025.73	-0.510449	0.10269	-4.97079	6.66792e-07	5.40581e-05
Irf2bp2	475.12	-0.511278	0.142681	-3.58336	0.000339205	0.0115484
Khnyn	738.24	-0.514676	0.129171	-3.98445	6.76379e-05	0.00295945
Creld2	340.351	-0.514729	0.166616	-3.08932	0.00200617	0.0457643
Fam101b	1225.85	-0.517535	0.119859	-4.31786	1.57552e-05	0.000845455
Fat1	833.303	-0.520329	0.112511	-4.62471	3.75126e-06	0.000242948
Mia3	1366.38	-0.52133	0.101131	-5.15498	2.53663e-07	2.36242e-05
Fam129b	647.126	-0.525763	0.140747	-3.73551	0.000187334	0.00692155
Nrp2	699.034	-0.52788	0.1289	-4.09527	4.21683e-05	0.00199965
Ahnak	2221.34	-0.529943	0.0944645	-5.60997	2.02366e-08	2.506e-06
Slc12a8	856.871	-0.53012	0.136034	-3.89697	9.74053e-05	0.00406541
Hid1	840.138	-0.530953	0.122871	-4.32122	1.55167e-05	0.000836639
Oit1	6135.98	-0.531285	0.0822595	-6.45864	1.05648e-10	2.3344e-08
Cgref1	907.636	-0.536311	0.121937	-4.39827	1.09117e-05	0.000617911
Sidt1	353.307	-0.536913	0.159929	-3.3572	0.00078736	0.0220716
Sgsm3	1290.87	-0.537568	0.107863	-4.9838	6.23485e-07	5.09134e-05
Atoh1	1055.42	-0.54256	0.115677	-4.69031	2.72793e-06	0.000187446
Syvn1	597.298	-0.54576	0.12926	-4.22219	2.41942e-05	0.00122262
Slc38a1	493.392	-0.546942	0.131285	-4.16607	3.09897e-05	0.00152499
AI597468	224.19	-0.548636	0.177372	-3.09314	0.00198053	0.0454554
Pisd-ps1	749.574	-0.550224	0.120705	-4.55842	5.15394e-06	0.000320883
Scin	1802.48	-0.550742	0.104435	-5.27356	1.33803e-07	1.31115e-05
Mmp15	1385.16	-0.551889	0.119154	-4.63172	3.62634e-06	0.000236215
Rnf130	232.679	-0.552715	0.177726	-3.10993	0.00187129	0.0437501
Atp2a3	7675.39	-0.555076	0.098863	-5.6146	1.97016e-08	2.46686e-06
Smox	239.097	-0.557671	0.179489	-3.107	0.00188999	0.043914
Hpd	515.098	-0.55883	0.144394	-3.87018	0.000108756	0.00445663
Mfsd4	1124.67	-0.562325	0.106087	-5.30063	1.15405e-07	1.17162e-05
Mrps6	377.365	-0.56301	0.161513	-3.48585	0.000490567	0.0151874
Tnk2	364.283	-0.571927	0.15771	-3.62645	0.000287346	0.0100251
Pde2a	1300.94	-0.576409	0.114907	-5.0163	5.2676e-07	4.36475e-05
Slc4a7	769.504	-0.57878	0.114825	-5.04055	4.64193e-07	3.87481e-05
Sgsm1	197.8	-0.579395	0.1884	-3.07534	0.00210262	0.0475791
P2rx4	1403.74	-0.579485	0.10702	-5.41474	6.13763e-08	6.65047e-06
Baiap2l1	1522.3	-0.580767	0.101861	-5.70156	1.18714e-08	1.58232e-06
Tm7sf2	233.373	-0.581303	0.177219	-3.28014	0.00103754	0.0277787
Tmem252	386.788	-0.584728	0.168685	-3.4664	0.000527485	0.0160956
Slc45a3	271.714	-0.584958	0.178512	-3.27685	0.00104973	0.0278995
Adipor2	895.814	-0.585741	0.126056	-4.64668	3.37316e-06	0.000223601
Agr2	12865.8	-0.5911	0.0944074	-6.26116	3.82123e-10	7.55463e-08
Gprc5a	1837.85	-0.591309	0.135801	-4.35422	1.33539e-05	0.00073767
Kdelr3	231.027	-0.601226	0.191048	-3.14699	0.00164961	0.0398061
Tspan13	1428.11	-0.603195	0.114339	-5.27548	1.32412e-07	1.3089e-05
Hspa4l	290.802	-0.603468	0.165139	-3.6543	0.000257883	0.00913864
Glul	745.436	-0.607131	0.118714	-5.11422	3.15045e-07	2.8402e-05
Lrrc26	376.779	-0.608798	0.149701	-4.06675	4.76741e-05	0.00219282
Eif4g3	269.225	-0.610108	0.198761	-3.06955	0.00214379	0.0481241
Mlph	740.361	-0.612623	0.129709	-4.72305	2.32339e-06	0.000162623
Parm1	1048.23	-0.615173	0.115558	-5.32348	1.01799e-07	1.04289e-05
S100a16	1157.35	-0.618523	0.104113	-5.94086	2.83529e-09	4.69866e-07
Kit	1102.6	-0.627127	0.136172	-4.60539	4.11687e-06	0.000265103
Cd9	2170.32	-0.62761	0.0892501	-7.03204	2.03537e-12	7.16768e-10
Neat1	4974.57	-0.628682	0.114858	-5.47354	4.41127e-08	4.97106e-06
Ffar2	271.152	-0.628907	0.17994	-3.4951	0.000473889	0.0148214
Plekha6	1974.63	-0.629398	0.100868	-6.23981	4.38092e-10	8.22809e-08
Tmprss2	3314.13	-0.630593	0.0933562	-6.7547	1.43133e-11	4.03242e-09
Rab27b	508.179	-0.631877	0.133555	-4.7312	2.23192e-06	0.000157197
Ccnd2	1495.83	-0.632694	0.139216	-4.54469	5.50172e-06	0.000338792
Galnt7	1357.69	-0.637313	0.117128	-5.44119	5.29265e-08	5.79058e-06
Stk10	545.463	-0.640974	0.147923	-4.33318	1.46972e-05	0.000800112
Dfna5	379.808	-0.643199	0.169339	-3.79829	0.000145696	0.00566153
Spink4	2683.15	-0.64457	0.118132	-5.45633	4.86081e-08	5.37024e-06
Zan	343.605	-0.657652	0.152545	-4.31119	1.62377e-05	0.000867217
Sycn	1554.39	-0.657985	0.113639	-5.79012	7.03356e-09	1.05682e-06
S100a6	5131.16	-0.660196	0.0964764	-6.84309	7.75035e-12	2.29839e-09
Gsdmc3	274.735	-0.670361	0.175897	-3.81111	0.000138345	0.00543209
Wfdc2	495.031	-0.680771	0.159321	-4.27295	1.92903e-05	0.0010105
Tmco3	959.61	-0.682577	0.113012	-6.03988	1.54228e-09	2.75873e-07
Gspt1	385.069	-0.682677	0.181091	-3.76981	0.000163375	0.00617808
Tpsg1	351.473	-0.684838	0.201487	-3.39892	0.000676522	0.0195983
Dynll1	539.309	-0.686085	0.149519	-4.58861	4.46209e-06	0.0002857
Dusp6	673.559	-0.686985	0.129882	-5.2893	1.22788e-07	1.22451e-05
Chst4	551.079	-0.687925	0.132733	-5.18276	2.1862e-07	2.07386e-05
Myo5c	805.371	-0.69126	0.120365	-5.74305	9.29886e-09	1.30986e-06
Hepacam2	1547.08	-0.697192	0.126111	-5.52841	3.23146e-08	3.8332e-06
Aqp4	1581.68	-0.700288	0.127319	-5.50029	3.79174e-08	4.36668e-06
St3gal3	378.733	-0.700922	0.168759	-4.15338	3.27607e-05	0.00160513
Qsox1	1264.87	-0.7094	0.13402	-5.29324	1.20169e-07	1.20909e-05
Hoxb13	759.689	-0.709514	0.144876	-4.89737	9.71279e-07	7.60093e-05
Exosc6	134.905	-0.714977	0.229273	-3.11845	0.00181808	0.0427723
Suds3	190.939	-0.719789	0.235182	-3.06056	0.0022092	0.0492006
Cmah	162.065	-0.725306	0.213089	-3.40376	0.000664646	0.0194039
Etv5	241.791	-0.733449	0.188826	-3.88426	0.000102641	0.00423684
Syk	332.148	-0.736672	0.162808	-4.52479	6.04565e-06	0.000370263
Cacna1h	142.352	-0.749234	0.242186	-3.09364	0.0019772	0.0454554
Capns1	371.39	-0.750345	0.160513	-4.67467	2.94429e-06	0.000196735
Trpm6	685.842	-0.756842	0.147568	-5.12876	2.91658e-07	2.67211e-05
Rab40c	140.167	-0.760666	0.236696	-3.21368	0.00131045	0.0330368
Rapgef3	158.976	-0.766841	0.235727	-3.25309	0.00114157	0.0296414
Gm1123	1276.52	-0.770154	0.133872	-5.7529	8.77253e-09	1.25136e-06
C1galt1	243.813	-0.771742	0.182506	-4.22858	2.35169e-05	0.00119375
Hgfac	2382.36	-0.773766	0.115227	-6.71516	1.87854e-11	5.04029e-09
2510039O18Rik	158.297	-0.777361	0.21903	-3.5491	0.000386549	0.0126998
Slc5a3	889.767	-0.777769	0.130978	-5.93817	2.88227e-09	4.7073e-07
Spdef	1041.45	-0.783086	0.135624	-5.77393	7.74424e-09	1.14829e-06
Nbeal2	410.756	-0.784419	0.143144	-5.47993	4.25506e-08	4.84346e-06
Klk1	5689.5	-0.7872	0.112273	-7.01149	2.35799e-12	8.05216e-10
Rap1gap	272.764	-0.788783	0.195985	-4.0247	5.7048e-05	0.00254788
Hr	183.67	-0.791478	0.228458	-3.46444	0.00053133	0.0160956
Mxd4	138.509	-0.791822	0.252486	-3.13611	0.00171206	0.0409622
Creb3l1	355.504	-0.792979	0.155658	-5.09436	3.49919e-07	3.10491e-05
Sart1	195.406	-0.795197	0.242855	-3.27437	0.00105899	0.0280794
Ano7	565.908	-0.796011	0.155419	-5.12171	3.0278e-07	2.75164e-05
Gtdc2	121.983	-0.797252	0.247915	-3.21583	0.00130066	0.0328636
Alg9	257.805	-0.804901	0.201554	-3.99349	6.51088e-05	0.00286606
Ceacam10	384.038	-0.805492	0.163014	-4.94123	7.76299e-07	6.11756e-05
Fkbp5	739.913	-0.811173	0.129245	-6.27623	3.46891e-10	7.09124e-08
Chpf	124.789	-0.812912	0.264543	-3.07289	0.00211998	0.04778
Ncoa5	176.765	-0.814769	0.226574	-3.59605	0.000323091	0.0111004
Rasa4	397.993	-0.817788	0.152105	-5.37647	7.59603e-08	8.02436e-06
Rab32	130.563	-0.819231	0.235819	-3.47398	0.000512799	0.0157889
Gde1	569.941	-0.821926	0.142715	-5.75919	8.45179e-09	1.22107e-06
Cdc42ep3	132.796	-0.82246	0.236884	-3.472	0.000516598	0.0158625
Cpm	402.298	-0.82611	0.146778	-5.62829	1.82001e-08	2.33065e-06
Gm15401	188.276	-0.841096	0.195305	-4.30658	1.65795e-05	0.000881295
Ypel2	175.428	-0.84154	0.220154	-3.82251	0.000132098	0.00524159
Gsn	1651.78	-0.849872	0.107612	-7.89756	2.84423e-15	1.45689e-12
Il1rn	426.609	-0.856994	0.13628	-6.28848	3.20588e-10	6.6902e-08
Ggh	1501.4	-0.868252	0.117003	-7.42076	1.16449e-13	4.86022e-11
Acap3	98.9863	-0.869308	0.261751	-3.32113	0.000896535	0.0245816
Pla2g2f	84.6739	-0.890875	0.277527	-3.21005	0.00132711	0.0333079
Bace2	686.723	-0.892332	0.149749	-5.95886	2.5401e-09	4.2723e-07
Mical1	167.512	-0.904753	0.221905	-4.07722	4.55783e-05	0.00212241
Cd7	155.237	-0.914076	0.248399	-3.67987	0.00023335	0.0083746
P4ha1	130.384	-0.92215	0.23815	-3.87215	0.000107882	0.00443692
Ano1	582.906	-0.925886	0.124026	-7.46529	8.31182e-14	3.60253e-11
Gsdmc4	1065.53	-0.925915	0.112612	-8.22216	1.99873e-16	1.18546e-13
Bcas1	858.118	-0.928626	0.142616	-6.51137	7.44661e-11	1.71257e-08
Gna14	354.253	-0.934618	0.1451	-6.4412	1.1853e-10	2.56869e-08
Stim2	237.057	-0.937701	0.232856	-4.02695	5.65052e-05	0.00253688
B3gnt6	748.43	-0.940764	0.141094	-6.66766	2.59921e-11	6.65693e-09
Ly6e	879.634	-0.941849	0.124082	-7.59052	3.18622e-14	1.49606e-11
Rasd2	116.461	-0.944777	0.276007	-3.42302	0.000619305	0.0182695
S100a14	261.402	-0.95059	0.165902	-5.72984	1.00527e-08	1.39856e-06
Mink1	374.527	-0.951869	0.187644	-5.07274	3.92135e-07	3.34402e-05
Tmem43	479.509	-0.951991	0.163092	-5.83713	5.31072e-09	8.19816e-07
Atp2c2	566.877	-0.96566	0.141024	-6.84748	7.51621e-12	2.28919e-09
Sst	111.954	-0.971248	0.251441	-3.86272	0.000112131	0.00457828
Insrr	179.198	-0.980886	0.246546	-3.97851	6.93476e-05	0.00301729
Tcf7l1	138.943	-0.985216	0.22386	-4.40103	1.07736e-05	0.000616285
Fhl1	2361.8	-0.998885	0.112546	-8.87537	6.97032e-19	6.54571e-16
Unc13b	164.997	-1.00675	0.271051	-3.71425	0.000203807	0.00745684
Cbfa2t3	344.166	-1.00792	0.163213	-6.17548	6.5964e-10	1.2186e-07
Fam124a	68.3754	-1.00988	0.3129	-3.22747	0.0012489	0.0318412
Spink3	1169.33	-1.01351	0.224384	-4.51687	6.27606e-06	0.000378208
Ffar4	463.832	-1.01714	0.142795	-7.12308	1.05538e-12	4.10108e-10
Eif2ak3	280.144	-1.02029	0.214636	-4.75357	1.99854e-06	0.000143449
Ramp1	526.684	-1.02646	0.150859	-6.80406	1.01712e-11	2.93894e-09
Sytl2	447.07	-1.02769	0.155551	-6.60676	3.92819e-11	9.83705e-09
Thbs4	782.688	-1.0347	0.128212	-8.0702	7.01821e-16	3.95441e-13
Abo	71.5028	-1.04402	0.31171	-3.34932	0.000810096	0.0225746
Anxa3	630.29	-1.04871	0.124391	-8.4308	3.43323e-17	2.41806e-14
Stxbp1	117.904	-1.05247	0.249736	-4.21434	2.5051e-05	0.00126026
Anxa8	232.494	-1.06731	0.198777	-5.36936	7.90171e-08	8.24485e-06
Dixdc1	62.9833	-1.08192	0.347035	-3.11761	0.00182321	0.0428036
Capn13	319.137	-1.08906	0.184823	-5.89242	3.80571e-09	6.12665e-07
Map3k5	104.409	-1.11025	0.258355	-4.29737	1.72836e-05	0.000914409
St6gal1	784.222	-1.1251	0.117983	-9.53616	1.48213e-21	2.08777e-18
Nxpe2	197.336	-1.13616	0.210144	-5.4066	6.4234e-08	6.89383e-06
Nupr1	2915.21	-1.13938	0.279582	-4.07529	4.5958e-05	0.00213128
Scnn1b	131.979	-1.14244	0.235527	-4.85058	1.23101e-06	9.2482e-05
Col8a1	156.624	-1.1677	0.226932	-5.14559	2.66682e-07	2.46331e-05
Gpr20	138.587	-1.20277	0.235982	-5.0969	3.45264e-07	3.08792e-05
Tnip3	97.6654	-1.22484	0.26	-4.71092	2.46596e-06	0.000170484
Tff3	6712.62	-1.22596	0.117217	-10.4589	1.33335e-25	3.0051e-22
P2ry4	77.8914	-1.23295	0.323416	-3.81228	0.000137691	0.00542531
Rab27a	188.635	-1.33513	0.212811	-6.27378	3.52391e-10	7.09124e-08
Muc2	72748.6	-1.34778	0.224844	-5.99428	2.04385e-09	3.54341e-07
Hsph1	400.226	-1.35947	0.332032	-4.0944	4.23272e-05	0.00199965
Banp	122.245	-1.36216	0.261859	-5.20188	1.97283e-07	1.90015e-05
Ctse	121.6	-1.3642	0.238296	-5.7248	1.03558e-08	1.42317e-06
Cmtm8	41.2734	-1.37998	0.415816	-3.31873	0.000904282	0.0247051
Rep15	477.522	-1.39195	0.151208	-9.20551	3.40042e-20	4.2577e-17
Capn9	246.484	-1.39914	0.185936	-7.52485	5.27815e-14	2.37918e-11
Tppp3	414.202	-1.43361	0.166576	-8.60633	7.5438e-18	5.6674e-15
Mcpt1	35.5827	-1.44039	0.452055	-3.18632	0.00144096	0.0354546
Cldn8	564.028	-1.45834	0.141411	-10.3128	6.1678e-25	1.00658e-21
Rbp4	87.9475	-1.47967	0.299211	-4.94523	7.60532e-07	6.03551e-05
Arntl	254.359	-1.49979	0.192238	-7.80172	6.10706e-15	2.99219e-12
Sval1	542.87	-1.59143	0.138103	-11.5234	1.00511e-30	2.83165e-27
Nt5c1a	28.1558	-1.62116	0.487986	-3.32214	0.000893308	0.0245529
Zg16	11550.1	-1.66387	0.112641	-14.7714	2.24026e-49	1.26228e-45
Npas2	149.152	-1.66766	0.247529	-6.73721	1.61459e-11	4.43775e-09
Fcgbp	17364.7	-1.68582	0.099557	-16.9332	2.56178e-64	2.88687e-60
Aldh1a3	36.418	-1.68736	0.418266	-4.03418	5.47933e-05	0.00247037
Lypd6b	41.74	-1.72545	0.413547	-4.17231	3.01526e-05	0.00149687
Meg3	26.3505	-1.80092	0.510011	-3.53114	0.000413776	0.0132844
Best2	246.51	-1.91414	0.185632	-10.3115	6.2526e-25	1.00658e-21
Clca3	9867.14	-1.93545	0.21253	-9.10672	8.49122e-20	9.56875e-17
Fndc5	22.8608	-1.93592	0.609009	-3.1788	0.00147888	0.0362293
Nov	1288.29	-2.0021	0.150884	-13.2691	3.49796e-40	1.31395e-36
Ang4	136.441	-2.30683	0.604474	-3.81626	0.00013549	0.00535732
Gzma	61.5769	-3.17419	0.915303	-3.46791	0.000524523	0.0160621
