## supplementary Table-3--RNA seq results-Down-regulated genes in colonic epithelial cells from DSS-treated BFdeltaSPT mice for "Bacterial Sphingolipids Exacerbate Colitis by Inhibiting ILC3-derived IL-22 Production"

### Sheet: Down-regulated in BFSPT
gene	baseMean	log2FoldChange	lfcSE	stat	pvalue	padj
Gzma	61.5769	-3.17419	0.915303	-3.46791	0.000524523	0.0160621
Ang4	136.441	-2.30683	0.604474	-3.81626	0.00013549	0.00535732
Nov	1288.29	-2.0021	0.150884	-13.2691	3.49796e-40	1.31395e-36
Fndc5	22.8608	-1.93592	0.609009	-3.1788	0.00147888	0.0362293
Clca3	9867.14	-1.93545	0.21253	-9.10672	8.49122e-20	9.56875e-17
Best2	246.51	-1.91414	0.185632	-10.3115	6.2526e-25	1.00658e-21
Meg3	26.3505	-1.80092	0.510011	-3.53114	0.000413776	0.0132844
Lypd6b	41.74	-1.72545	0.413547	-4.17231	3.01526e-05	0.00149687
Aldh1a3	36.418	-1.68736	0.418266	-4.03418	5.47933e-05	0.00247037
Fcgbp	17364.7	-1.68582	0.099557	-16.9332	2.56178e-64	2.88687e-60
Npas2	149.152	-1.66766	0.247529	-6.73721	1.61459e-11	4.43775e-09
Zg16	11550.1	-1.66387	0.112641	-14.7714	2.24026e-49	1.26228e-45
Nt5c1a	28.1558	-1.62116	0.487986	-3.32214	0.000893308	0.0245529
Sval1	542.87	-1.59143	0.138103	-11.5234	1.00511e-30	2.83165e-27
Arntl	254.359	-1.49979	0.192238	-7.80172	6.10706e-15	2.99219e-12
Rbp4	87.9475	-1.47967	0.299211	-4.94523	7.60532e-07	6.03551e-05
Cldn8	564.028	-1.45834	0.141411	-10.3128	6.1678e-25	1.00658e-21
Mcpt1	35.5827	-1.44039	0.452055	-3.18632	0.00144096	0.0354546
Tppp3	414.202	-1.43361	0.166576	-8.60633	7.5438e-18	5.6674e-15
Capn9	246.484	-1.39914	0.185936	-7.52485	5.27815e-14	2.37918e-11
Rep15	477.522	-1.39195	0.151208	-9.20551	3.40042e-20	4.2577e-17
Cmtm8	41.2734	-1.37998	0.415816	-3.31873	0.000904282	0.0247051
Ctse	121.6	-1.3642	0.238296	-5.7248	1.03558e-08	1.42317e-06
Banp	122.245	-1.36216	0.261859	-5.20188	1.97283e-07	1.90015e-05
Hsph1	400.226	-1.35947	0.332032	-4.0944	4.23272e-05	0.00199965
Muc2	72748.6	-1.34778	0.224844	-5.99428	2.04385e-09	3.54341e-07
Rab27a	188.635	-1.33513	0.212811	-6.27378	3.52391e-10	7.09124e-08
P2ry4	77.8914	-1.23295	0.323416	-3.81228	0.000137691	0.00542531
Tff3	6712.62	-1.22596	0.117217	-10.4589	1.33335e-25	3.0051e-22
Tnip3	97.6654	-1.22484	0.26	-4.71092	2.46596e-06	0.000170484
Gpr20	138.587	-1.20277	0.235982	-5.0969	3.45264e-07	3.08792e-05
Col8a1	156.624	-1.1677	0.226932	-5.14559	2.66682e-07	2.46331e-05
Scnn1b	131.979	-1.14244	0.235527	-4.85058	1.23101e-06	9.2482e-05
Nupr1	2915.21	-1.13938	0.279582	-4.07529	4.5958e-05	0.00213128
Nxpe2	197.336	-1.13616	0.210144	-5.4066	6.4234e-08	6.89383e-06
St6gal1	784.222	-1.1251	0.117983	-9.53616	1.48213e-21	2.08777e-18
Map3k5	104.409	-1.11025	0.258355	-4.29737	1.72836e-05	0.000914409
Capn13	319.137	-1.08906	0.184823	-5.89242	3.80571e-09	6.12665e-07
Dixdc1	62.9833	-1.08192	0.347035	-3.11761	0.00182321	0.0428036
Anxa8	232.494	-1.06731	0.198777	-5.36936	7.90171e-08	8.24485e-06
Stxbp1	117.904	-1.05247	0.249736	-4.21434	2.5051e-05	0.00126026
Anxa3	630.29	-1.04871	0.124391	-8.4308	3.43323e-17	2.41806e-14
Abo	71.5028	-1.04402	0.31171	-3.34932	0.000810096	0.0225746
Thbs4	782.688	-1.0347	0.128212	-8.0702	7.01821e-16	3.95441e-13
Sytl2	447.07	-1.02769	0.155551	-6.60676	3.92819e-11	9.83705e-09
Ramp1	526.684	-1.02646	0.150859	-6.80406	1.01712e-11	2.93894e-09
Eif2ak3	280.144	-1.02029	0.214636	-4.75357	1.99854e-06	0.000143449
Ffar4	463.832	-1.01714	0.142795	-7.12308	1.05538e-12	4.10108e-10
Spink3	1169.33	-1.01351	0.224384	-4.51687	6.27606e-06	0.000378208
Fam124a	68.3754	-1.00988	0.3129	-3.22747	0.0012489	0.0318412
Cbfa2t3	344.166	-1.00792	0.163213	-6.17548	6.5964e-10	1.2186e-07
Unc13b	164.997	-1.00675	0.271051	-3.71425	0.000203807	0.00745684
